# Unique roles of ATAC and SAGA - KAT2A complexes in normal and malignant hematopoiesis

**DOI:** 10.1101/2020.05.14.096057

**Authors:** Liliana Arede, Elena Foerner, Selinde Wind, Rashmi Kulkarni, Ana Filipa Domingues, Svenja Kleinwaechter, Shikha Gupta, Elisabeth Scheer, Laszlo Tora, Cristina Pina

**Affiliations:** Department of Haematology, University of Cambridge, Cambridge, United Kingdom; Department of Genetics, University of Cambridge, Cambridge, United Kingdom; Institut de Génétique et de Biologie Moléculaire et Cellulaire, 67404 Illkirch, France; Centre National de la Recherche Scientifique (CNRS), UMR7104, 67404 Illkirch, France; Institut National de la Santé et de la Recherche Médicale (INSERM), U1258, 67404 Illkirch, France; College of Health and Life Sciences, Division of Biosciences, Brunel University London, Uxbridge UB8 3PH; Wellcome Trust Cambridge Stem Cell Institute and Department of Haematology, University of Cambridge, Cambridge, United Kingdom

**Author notes:** Contributed equally (Elena Foerner, Selinde Wind).

**Keywords:** ATAC, SAGA, Self-renewal, Differentiation, Leukemia, Normal hematopoiesis

## Abstract

Epigenetic histone modifiers are key players in cell fate decisions. Significant research has focused on their enzymatic activity, but less is known about the contextual role of the complexes they integrate. We focus on KAT2A, a histone acetyltransferase we recently associated with leukemia stem cell maintenance, and which participates in ATAC and SAGA complexes. We show that ATAC is uniquely required for maintenance of normal and leukemia stem and progenitor cells, while SAGA more specifically contributes to cell identity. This dichotomy sets a paradigm for investigating epigenetic activities in their macromolecular context and informs epigenetic regulator targeting for translational purposes.
