## Supplemental File 2 for "Unique roles of ATAC and SAGA - KAT2A complexes in normal and malignant hematopoiesis"

### Sheet: DEgenes_FDR_10
	logFC	logCPM	F	PValue	FDR
FAM178B	-2.79193	4.57662	209.804	6.36438e-08	0.000558312
NDUFA7	-10.652	1.56036	273.733	6.51717e-08	0.000558312
RP11.442H21.2	-10.7184	1.59203	240.328	1.13325e-07	0.000558312
AC026703.1	7.97919	1.91625	182.504	1.2203e-07	0.000558312
ITGB3.1	-3.35323	3.66337	176.049	1.44282e-07	0.000558312
GATS	-9.83497	0.763388	168.501	5.0625e-07	0.00163249
PPBP	-2.31292	4.47037	129.032	6.04199e-07	0.00167001
IGFBP4	-2.01762	3.99445	107.139	1.40508e-06	0.00339818
PKHD1L1	-2.11807	5.62881	96.4973	2.2475e-06	0.00483162
CCND1	-1.54512	4.97863	91.951	2.78753e-06	0.00539332
AC068831.15	-9.21357	0.213584	107.192	3.28871e-06	0.00563785
SELP	-2.33238	5.01591	87.3775	3.4967e-06	0.00563785
VWF	-1.57534	6.29389	84.4975	4.05584e-06	0.00603634
RP11.1415C14.2	7.1295	1.12423	81.0659	4.86952e-06	0.00626421
RP11.1415C14.1	7.1295	1.12423	81.0659	4.86952e-06	0.00626421
SYP	2.2577	3.15817	78.3308	5.66213e-06	0.00626421
CD36	-1.32692	7.01035	78.0046	5.76671e-06	0.00626421
GRAP2	-1.29238	5.27415	76.962	6.11695e-06	0.00626421
HBB	-1.66683	5.87746	75.2563	6.74689e-06	0.00626421
FOXJ1	-1.59694	4.42707	74.5606	7.0261e-06	0.00626421
CDH1	-1.82302	3.76533	74.4865	7.05667e-06	0.00626421
YWHAB	-1.28456	6.9949	74.0013	7.26073e-06	0.00626421
CTTN	-1.82276	4.06744	73.5735	7.4466e-06	0.00626421
ABCC3	-2.39431	3.25979	71.3241	8.52368e-06	0.00680041
PRG2	-1.97342	7.53643	70.8261	8.78697e-06	0.00680041
PKLR	-1.42293	4.42152	70.1545	9.15773e-06	0.00681476
GABRE	-2.18862	4.24874	68.8742	9.91819e-06	0.0071073
ITM2B	-1.55792	6.61457	66.8155	1.13072e-05	0.0078133
GNG4	2.95563	1.24602	64.9898	1.27395e-05	0.00849883
YBX3	-1.42535	6.68266	64.48	1.31778e-05	0.00849883
SLC2A14	-2.14323	2.81453	63.1738	1.43866e-05	0.00897912
BSN	1.9196	3.4247	60.9871	1.67242e-05	0.0101119
RAB39A	3.35324	0.697313	60.0074	1.79188e-05	0.0105058
RHAG	-1.35042	4.35702	59.201	1.89799e-05	0.0108007
CTAGE4	8.60592	-0.308171	64.0312	2.58063e-05	0.0142657
CA2	-2.12607	2.12866	53.3948	2.93401e-05	0.0157687
TOP1MT	-1.30776	4.38733	51.9844	3.28159e-05	0.0170132
F2R	-1.55113	6.09105	51.7598	3.34144e-05	0.0170132
NSMAF	-0.995198	6.01801	50.1992	3.79557e-05	0.0188299
RIC3	2.02759	2.18868	49.6015	3.98899e-05	0.0190157
LTBP1	-1.60184	7.41312	49.4804	4.02958e-05	0.0190157
C5orf15	-1.08398	4.7699	49.0924	4.16314e-05	0.0191782
GDAP1	1.30514	4.07378	48.4089	4.41166e-05	0.0198504
ATPAF1	-1.14997	4.48522	48.0975	4.53079e-05	0.0199231
ZDHHC9	-1.15179	4.47688	47.3934	4.81474e-05	0.0202523
VWA5A	-0.99836	5.11952	47.3927	4.81501e-05	0.0202523
UBXN10	-2.4949	1.30463	46.9556	5.00214e-05	0.0205918
SLC25A1	-0.925107	5.84309	45.8367	5.52249e-05	0.0221439
EPX	-1.24473	4.1853	45.6649	5.60808e-05	0.0221439
CBLL1	-1.00713	6.5694	45.3805	5.75328e-05	0.0222544
LEPR	-1.03854	5.00235	44.9792	5.96591e-05	0.0222544
AHSP	-2.38576	1.264	44.5916	6.18038e-05	0.0222544
AC107982.4	8.31512	-0.541533	50.7195	6.33086e-05	0.0222544
GOLGA7B	4.04594	0.321773	44.284	6.3572e-05	0.0222544
CERS6	-0.927269	6.41153	44.2113	6.3999e-05	0.0222544
SLC38A5	-0.943371	5.52937	44.1415	6.4412e-05	0.0222544
NAA50	-0.948291	6.73116	43.7336	6.6891e-05	0.0227054
ARHGEF40	0.948687	5.65523	43.3618	6.92515e-05	0.0231014
TNS4	-5.21039	-0.0832531	43.1434	7.06849e-05	0.0231799
NEO1	-2.06065	3.74002	42.0459	7.84541e-05	0.0249599
PF4	-1.8573	3.42943	42.0142	7.86931e-05	0.0249599
RP11.676J12.4	-5.82855	-0.720811	41.7191	8.09633e-05	0.024989
PROS1	-0.929807	5.2669	41.6675	8.1368e-05	0.024989
PTGER3	-1.22328	4.45594	41.3489	8.39242e-05	0.0253713
PTGDR2	1.13972	4.79594	40.3129	9.29315e-05	0.0276621
LRRC32	-1.71913	3.16816	39.9483	9.63758e-05	0.027799
TRIM29	-2.66316	0.622812	39.8854	9.69853e-05	0.027799
ASIC4	1.09577	4.48803	39.8121	9.77018e-05	0.027799
ITGB3	-1.19723	7.40461	39.3025	0.000102862	0.028667
RAD51L3.RFFL	-8.17059	-0.756872	44.1904	0.00010628	0.028667
APOE	-1.99035	1.98728	38.3017	0.000113987	0.028667
RNU1.28P	0.885798	6.2499	38.169	0.000115569	0.028667
RNU1.27P	0.885798	6.2499	38.169	0.000115569	0.028667
RNU1.1	0.885798	6.2499	38.169	0.000115569	0.028667
RNVU1.18	0.885798	6.2499	38.169	0.000115569	0.028667
RNU1.2	0.885798	6.2499	38.169	0.000115569	0.028667
RNU1.4	0.885798	6.2499	38.169	0.000115569	0.028667
RNU1.3	0.885798	6.2499	38.169	0.000115569	0.028667
CD9	-1.9467	3.64928	37.3473	0.000125974	0.0300718
ARL6IP5	-0.833759	5.87612	37.3375	0.000126105	0.0300718
MGAT5B	1.73448	2.37236	37.3223	0.000126309	0.0300718
TMEM56	-1.67189	2.69502	37.2375	0.000127449	0.0300718
HBG2	-0.828293	5.94649	36.7331	0.000134497	0.0313524
TMCO3	-0.943768	4.80969	36.5031	0.000137865	0.0317549
GHITM	-0.918367	6.01345	36.346	0.000140225	0.0319184
MANEAL	1.96595	1.48163	35.8583	0.000147869	0.0328192
TRAP1	-0.883883	6.13952	35.8115	0.000148627	0.0328192
PDE3A	-0.93567	4.77744	35.4844	0.000154069	0.0328192
LGMN	-1.77024	2.12904	35.4594	0.000154494	0.0328192
UCA1	-2.03504	1.93502	35.3997	0.000155517	0.0328192
CHKB.CPT1B	1.9984	2.10249	35.3847	0.000155775	0.0328192
SARM1	1.24214	4.35948	35.3684	0.000156056	0.0328192
ID2	-1.06697	4.39141	35.1215	0.00016039	0.0333681
PCSK9	-1.33722	3.97783	34.8629	0.000165085	0.0339794
SLC2A3	-1.0087	6.75535	34.5535	0.000170922	0.0348105
BLVRB	-0.868219	5.41038	34.3484	0.00017493	0.0352556
TUBB2A	-1.72785	2.24568	33.805	0.000186108	0.0371218
ADD2	-0.899851	4.7547	33.6574	0.00018929	0.0373713
AC087392.1	7.9784	-0.892314	37.3754	0.000196673	0.0384367
AK4	-0.795312	5.74617	33.2172	0.000199182	0.0384503
NPDC1	1.13703	4.24048	33.0979	0.00020197	0.0384503
CANX	-1.13228	8.74191	33.0296	0.000203587	0.0384503
STXBP6	1.39835	3.03612	32.9833	0.000204692	0.0384503
PVRIG2P	-1.78422	1.66888	32.7055	0.000211477	0.0393361
CLN3.1	-7.98686	-0.984345	36.5381	0.000213474	0.0393361
TPSB2	-1.23739	7.0888	32.0307	0.000229118	0.0415323
CSF3R	0.781237	5.55651	32.0101	0.000229686	0.0415323
BNIP3	-0.813845	5.15244	31.8736	0.000233479	0.0418273
TP53RK	-0.77687	6.32111	31.615	0.000240872	0.0427559
STC2	-2.24283	0.947337	31.3566	0.000248545	0.0437168
FAM43A	1.18373	4.15838	31.2073	0.000253113	0.0441192
TPSAB1	-1.203	8.19963	30.9485	0.000261275	0.044496
EPCAM	-1.53398	2.76772	30.8414	0.000264743	0.044496
C3orf58	-0.796938	6.23165	30.7945	0.000266281	0.044496
RP11.407N17.3	-4.1359	0.707916	30.7842	0.000266621	0.044496
C3orf14	1.956	1.57612	30.7795	0.000266774	0.044496
ENPP3	-0.986237	4.32313	30.6249	0.00027193	0.0448351
EMP2	-1.70561	1.73977	30.5379	0.000274882	0.0448351
SERP1	-0.789492	6.71877	30.5123	0.000275759	0.0448351
AMMECR1	-0.803182	5.82655	30.4409	0.000278222	0.0448586
ARPP21	-1.69874	2.71608	30.2256	0.000285809	0.0454271
PHLDA3	2.04345	1.05355	30.2079	0.000286444	0.0454271
CFH	1.04028	4.04377	30.0904	0.0002907	0.0457273
MAT2B	-0.816378	5.42628	29.9404	0.000296245	0.046085
EPOR	-0.81767	5.16392	29.9007	0.000297737	0.046085
PRAM1	1.24924	3.79806	29.7722	0.000302617	0.0461726
TPSD1	-1.23693	4.26436	29.6811	0.00030614	0.0461726
PMP22	-0.955937	4.26587	29.6706	0.000306546	0.0461726
BTF3L4	-0.774849	5.21217	29.6373	0.000307849	0.0461726
HLA.DOA	1.28332	3.22562	29.5707	0.000310469	0.0462073
SCAMP5	1.40545	2.8312	29.4634	0.000314753	0.0463338
BASP1	-0.80035	5.63455	29.3969	0.000317442	0.0463338
AP001266.1	2.21428	1.14299	29.3708	0.000318503	0.0463338
LRRC16B	2.08687	0.857829	29.1502	0.000327662	0.0473105
EIF5B	-0.828748	7.20088	29.0641	0.000331321	0.0474845
AKAP2	-0.901745	7.822	28.9669	0.000335513	0.0475447
PVRL1	-0.781492	5.41329	28.9407	0.000336656	0.0475447
SDPR	-0.897451	6.92871	28.7707	0.000344175	0.0482544
LTC4S	1.46921	2.41047	28.6795	0.00034829	0.0482974
RNF7	-1.00656	4.02339	28.6383	0.000350167	0.0482974
ALAS2	-1.31535	3.4205	28.5627	0.00035365	0.0482974
MAPK11	1.87369	3.39886	28.4522	0.000358811	0.0482974
MORF4L2	-0.762796	6.49247	28.4249	0.0003601	0.0482974
FAM175A	-0.815534	4.81136	28.4081	0.000360895	0.0482974
AC138123.2	-1.09879	4.01387	28.3759	0.000362425	0.0482974
SHPK.1	2.0146	1.74908	28.3179	0.000365204	0.0482974
PFKFB4	-0.752022	5.50115	28.2571	0.000368145	0.0482974
CTD.2031P19.4	-1.13678	4.05139	28.2305	0.000369445	0.0482974
EDA2R	1.76803	1.62497	28.0244	0.000379669	0.0493009
ANXA5	0.78343	5.19469	27.7668	0.000392936	0.0504752
FAM45A	-0.744483	5.47672	27.7479	0.00039393	0.0504752
PRSS23	0.742569	5.28233	27.541	0.000405027	0.0515557
MBOAT2	-0.712624	6.04089	26.9133	0.000441076	0.0557773
WSB2	-0.998238	4.40504	26.7451	0.000451386	0.0567105
ADAM28	0.774622	4.8877	26.6472	0.000457519	0.0571102
RPL13AP5	-0.703039	6.07815	26.5385	0.000464449	0.0572651
LDHA	-1.03783	8.51299	26.535	0.000464679	0.0572651
KRT13	-2.77458	-0.0672338	26.4132	0.000472597	0.0578722
AL139819.1	-1.43213	4.19845	29.0922	0.00047788	0.0581511
RYR3	-0.810306	7.47669	26.1931	0.000487324	0.0589297
DISP2	1.48135	2.18862	25.7348	0.000519814	0.0624681
SCAMP1	-0.736245	5.08818	25.6083	0.000529243	0.0628721
GP6	-1.35268	3.14023	25.5241	0.000535623	0.0628721
CPNE2	-1.01941	3.83231	25.5204	0.00053591	0.0628721
FCGR2A	-0.90618	4.41477	25.5169	0.000536174	0.0628721
ATP11C	-0.694271	5.54855	25.4427	0.000541891	0.0631597
RP11.46D6.1	1.87153	1.03619	25.3349	0.000550322	0.0637583
SEMA3C	-0.746994	5.12046	25.1483	0.000565295	0.0648388
EPAS1	1.60625	1.81861	25.0956	0.000569607	0.0648388
FST	-1.06879	3.57486	25.0945	0.000569702	0.0648388
AP000350.10	7.67288	-1.20015	27.5795	0.000574205	0.0649473
SEL1L	-0.71488	6.54763	24.9914	0.000578259	0.0649473
WSCD2	-2.7346	0.740923	24.9621	0.000580726	0.0649473
LY6G6D	-3.96272	-0.580746	24.7803	0.000596283	0.0660007
SLC18A2	-0.712858	6.36428	24.7724	0.000596967	0.0660007
STMN3	1.35399	5.7959	24.5133	0.000620061	0.0678948
EIF3J	-0.721265	5.7102	24.4802	0.000623086	0.0678948
BMS1P1	0.967077	3.87439	24.4634	0.000624627	0.0678948
PTPRJ	-1.74436	3.28185	24.3952	0.00063094	0.0681979
CECR1	0.865718	4.57862	24.3	0.000639877	0.0687364
ARPC1A	-0.767571	4.79342	24.2668	0.000643027	0.0687364
ODC1	-0.70089	6.63177	24.1985	0.000649579	0.0690553
MTFP1	-1.11239	3.35158	23.996	0.000669459	0.0707797
TSPAN7	1.39508	2.10074	23.7983	0.000689593	0.072294
PRKAA1	-0.731922	5.76109	23.7823	0.000691255	0.072294
TOMM20	-0.709645	6.8697	23.7096	0.000698855	0.0723751
HPSE	-1.49086	3.3434	23.7034	0.000699511	0.0723751
FN3K	-0.82597	4.41539	23.4903	0.000722419	0.0741759
BLOC1S6	-0.669826	5.72461	23.4706	0.000724584	0.0741759
ANKRD36BP1	-0.991756	3.73182	23.3489	0.00073813	0.0751649
AP000295.9	-1.82675	1.03521	23.1696	0.000758636	0.0766866
ETV5	-0.760163	4.70322	23.1493	0.000761	0.0766866
SLFN5	-1.10646	3.91599	23.0545	0.000772163	0.0774084
KRT19	-1.46545	1.78739	22.9773	0.000781397	0.0779303
TRIB2	-0.680125	6.18046	22.6834	0.000817812	0.0811437
CLEC1B	-1.75559	1.71976	22.6497	0.000822112	0.0811542
SOS1	-0.979541	8.45726	22.5641	0.000833165	0.0814785
GEMIN5	-0.649658	5.71099	22.5077	0.000840557	0.0814785
RAB8B	-0.657942	5.87062	22.4889	0.000843027	0.0814785
SH3TC1	1.25077	4.67894	22.4596	0.000846915	0.0814785
AC011558.5	5.32719	-0.753876	22.453	0.000847795	0.0814785
RGS6	-1.06464	3.99516	22.4314	0.000850664	0.0814785
CHML	-0.64272	5.82535	22.3127	0.000866693	0.0826048
ANP32E	-0.6822	6.8269	22.1964	0.000882763	0.0827436
FAM136A	-0.721477	5.16171	22.1922	0.00088335	0.0827436
MICALL2	-0.733504	4.81988	22.1829	0.000884644	0.0827436
SELENBP1	-1.42922	2.10522	22.1785	0.000885256	0.0827436
ARHGAP18	-0.717446	5.96722	22.1099	0.000894931	0.0830166
SEZ6L	3.56941	0.368494	22.0971	0.000896758	0.0830166
RP11.512M8.5	1.38325	3.02174	22.043	0.000904489	0.0833336
ZFPM2	-2.83176	1.18587	21.9652	0.000915764	0.0839725
HIF1A	-0.782686	6.36405	21.8846	0.000927617	0.0846582
HSP90AB1	-1.0449	9.83088	21.8106	0.000938676	0.0850571
RASGRP3	-0.92672	5.05455	21.7966	0.00094078	0.0850571
CYP1B1	0.686421	5.23351	21.7659	0.000945422	0.0850792
KCNE1	-1.78291	0.993696	21.6632	0.000961154	0.0852066
PRICKLE2	-1.83923	1.22267	21.627	0.000966777	0.0852066
RASSF4	1.78839	1.10412	21.626	0.000966928	0.0852066
ICK	-0.864424	4.13343	21.5851	0.000973338	0.0852066
PLD4	1.21746	4.32929	21.5533	0.000978343	0.0852066
FAM98A	-0.734839	4.99417	21.5489	0.000979036	0.0852066
SERPINE2	-0.844824	4.85529	21.5386	0.000980665	0.0852066
LPXN	0.82316	4.56609	21.5208	0.0009835	0.0852066
ARHGEF17	0.652426	5.3681	21.5021	0.000986473	0.0852066
UBE2L5P	-1.96731	1.17867	21.4152	0.00100046	0.0860309
SLC16A9	-1.5641	1.28258	21.252	0.00102741	0.0878499
MPO	1.69481	3.90681	21.2091	0.00103463	0.0878499
KDELC1	-1.10165	3.0735	21.1919	0.00103754	0.0878499
SLC6A8	-1.03288	3.42314	21.174	0.00104058	0.0878499
CACNA1I	-1.74825	1.27207	21.1521	0.00104432	0.0878499
RP11.618P17.4	-1.38824	1.97482	21.1093	0.00105167	0.0880854
RPS17	-0.657316	5.29603	21.0798	0.00105679	0.0881013
KAZN	-0.974455	3.6102	21.0557	0.00106097	0.0881013
PDK1	-0.687071	6.26762	20.8205	0.00110294	0.0907492
EFCAB12	-1.45603	1.46057	20.8035	0.00110605	0.0907492
KLHL5	-0.65947	5.11698	20.7988	0.00110693	0.0907492
RAB11FIP4	1.03622	3.43676	20.749	0.0011161	0.0911151
MCFD2	-0.626445	5.86844	20.7018	0.00112489	0.0914469
C10orf54	0.673107	4.97022	20.6355	0.00113738	0.0917874
IFITM2	-0.684419	5.39916	20.6292	0.00113857	0.0917874
TYW3	-0.734445	4.61077	20.5121	0.00116108	0.093214
NPW	-1.16582	2.75863	20.4813	0.00116708	0.0933085
TET1	-0.788288	5.75961	20.4422	0.00117476	0.093536
PPAP2B	-1.60642	1.07058	20.3876	0.00118557	0.0940098
BCL2L1	-0.655243	6.07705	20.3265	0.00119783	0.0945942
S100A4	0.620599	5.83953	20.2195	0.00121967	0.0951188
RP11.113K21.4	-7.3314	-1.55683	21.9856	0.00122237	0.0951188
SMIM3	-2.61577	-0.0636175	20.1996	0.00122378	0.0951188
ANKRD36B	-0.625671	5.85247	20.1885	0.00122608	0.0951188
NCS1	-1.26082	2.51107	20.1659	0.00123078	0.0951188
RAC3	-0.908401	3.9024	20.1507	0.00123397	0.0951188
TMOD2	1.14626	3.23822	20.0829	0.00124824	0.0958373
UBE2Q2	-0.721616	4.81964	19.9643	0.00127371	0.0969021
ERG	0.637186	6.28535	19.9339	0.00128034	0.0969021
C1orf186	-0.75901	4.71743	19.9271	0.00128184	0.0969021
BIN1	0.955478	4.22705	19.9257	0.00128214	0.0969021
CHD7	-0.644356	6.68938	19.8862	0.00129083	0.0971787
RP11.1415C14.4	-1.46716	4.48258	19.8525	0.00129831	0.097363
ACE	1.2442	3.79514	19.7866	0.00131307	0.0980897
SGPL1	0.967507	3.60354	19.7088	0.00133075	0.099028
CHGB	2.83209	-0.114161	19.6183	0.00135169	0.0997044
VGF	1.95737	0.585443	19.5804	0.00136057	0.0997044
CTC.273B12.8	-1.97267	0.382041	19.5559	0.00136636	0.0997044
KCNH8	1.54689	1.12519	19.5486	0.00136808	0.0997044
GFI1B	-0.788867	6.92368	19.5298	0.00137256	0.0997044
COX7A2L	-0.71167	4.93033	19.505	0.00137846	0.0997044
LINC01122	1.50533	1.32053	19.4977	0.00138021	0.0997044
SH3GL1P3	1.52428	1.14383	19.4941	0.00138106	0.0997044
HBG1	-1.06451	3.12242	19.4593	0.00138945	0.0999368
UBE2G1	-0.604335	5.63718	19.4366	0.00139493	0.0999595
