## Supplemental File 3 for "Unique roles of ATAC and SAGA - KAT2A complexes in normal and malignant hematopoiesis"

### Sheet: Sheet1
Apoe	1.638
Ctla2a	1.391
Muc13	1.112
Gata2	1.101
H1fx	1.012
Ctla2b	1.012
Pbx1	0.994
F2r	0.958
Nrgn	0.939
Itga2b	0.921
Slc22a3	0.864
Pafah2	0.852
Diap1	0.848
Adgrg1	0.845
Cdk6	0.835
Meis1	0.766
H2-K1	0.764
Eef1a1	0.759
Slc18a2	0.757
Zfp385a	0.756
Mpl	0.751
Csgalnact1	0.748
Vezf1	0.746
Txnip	0.744
Fam65a	0.738
Mdga1	0.729
Angpt1	0.703
Spns2	0.703
Serpina3g	0.701
Rab37	0.698
Itga6	0.691
Atp13a2	0.667
Ptrf	0.663
Sox4	0.663
Ikzf2	0.652
Rgs18	0.643
Dapp1	0.639
Slc7a8	0.634
Rpl15	0.632
Ndrg1	0.628
Gnb4	0.624
Vim	0.602
Mycn	0.597
Plec	0.59
Gse1	0.59
B2m	0.585
Inafm1	0.581
Dach1	0.58
Bin2	0.58
Rps19	0.577
H2-D1	0.577
Tmem123	0.569
Zfp36l2	0.566
Tmem176b	0.565
S100a10	0.565
Pitpnc1	0.564
Gcnt2	0.56
Rps15	0.555
Rps9	0.553
Mef2c	0.551
Myct1	0.547
H1f0	0.544
Treml2	0.536
Rpl10a	0.535
Rps18	0.534
Plxnc1	0.527
Stmn1	0.526
Kit	0.526
Rps5	0.519
Cbfa2t3	0.518
Lat	0.516
Zyx	0.515
Ccdc8	0.514
Gnb2l1	0.513
Tmem176a	0.513
Macf1	0.508
Fbxl20	0.508
Tmem98	0.504
Lgals9	0.503
Smarca2	0.5
Sfxn3	0.499
Esam	0.497
Soga1	0.495
Ankrd13a	0.494
Tbxas1	0.491
Ifitm3	0.49
Numa1	0.489
Msi2	0.488
Gp5	0.487
Mtfr2	0.484
H2-Q7	0.479
Rpl18	0.478
Ptms	0.476
Rps3	0.474
Smim5	0.473
Arid1b	0.472
Rabgap1l	0.466
Arid1a	0.466
Tgfbr2	0.462
Por	0.459
Sgce	0.459
Samsn1	0.458
Hsd3b7	0.455
Tgfb1	0.454
Kctd1	0.451
Ms4a2	0.451
Prkca	0.45
Ehd3	0.449
Ccng2	0.448
Csrp3	0.445
Spn	0.445
Crlf2	0.442
Fyn	0.441
Ptprcap	0.441
Dok2	0.439
Tgfbr3	0.439
Phf21a	0.433
Cuedc1	0.432
Mprip	0.428
Vamp5	0.426
Sigirr	0.426
Zbtb20	0.425
Pafah1b3	0.425
Cox14	0.424
Myb	0.423
Celf2	0.423
Anxa5	0.421
Pear1	0.42
Slc45a3	0.42
Rab27b	0.419
St8sia6	0.418
Cnot6l	0.413
Csnk1e	0.412
Gmpr	0.411
Tsc22d1	0.409
Rpl6	0.408
Tnfsf12	0.407
Emp3	0.407
Sdsl	0.406
Kifc3	0.405
F2rl2	0.405
Vwa5a	0.405
Pecr	0.404
Ctnnd1	0.403
Pard3b	0.402
Rpl23	0.401
Trim47	0.4
Abca2	0.4
Ssbp2	0.4
Kcnj5	0.4
Rps28	0.399
Clec4f	0.398
Cux1	0.397
H3f3b	0.397
Tpt1	0.397
Madd	0.395
Stx3	0.395
Bcl11a	0.394
Ctdsp2	0.394
Ankrd33b	0.394
Tpst2	0.394
Zfp358	0.392
Serinc3	0.392
Rab38	0.391
Morf4l1	0.391
Fgf3	0.389
Sipa1l1	0.388
Pts	0.388
Clstn3	0.388
Gabarapl1	0.387
Klhl22	0.387
Mon1b	0.387
Ncoa1	0.386
Phc1	0.386
Fam171a2	0.385
Samd13	0.383
Gramd1a	0.383
Fut8	0.382
Psd3	0.38
Rps15a	0.379
Zc4h2	0.379
Akap13	0.375
Aipl1	0.374
Jak3	0.372
Tnfsf10	0.371
St3gal1	0.37
Prdx1	0.369
Rpl31	0.369
Ptk2b	0.369
Tia1	0.368
Ccnd2	0.368
Ifi47	0.368
Cttn	0.368
Ecm2	0.367
Gm14805	0.366
Ormdl1	0.365
Dapk1	0.36
Prkacb	0.359
Sepp1	0.357
Rpl7	0.355
Tmod3	0.355
Nfe2	0.354
H2-Q4	0.353
Cox7a2l	0.353
Fto	0.352
Tbrg1	0.351
Ddah2	0.351
Tmsb10	0.351
Hdac7	0.35
Smim10l1	0.35
Oplah	0.349
Deptor	0.349
Zeb2	0.347
Igf1r	0.347
Trappc9	0.346
Sdpr	0.346
Kmt2a	0.345
Zbtb17	0.345
Eif4a2	0.345
Ak1	0.345
Emid1	0.345
Srebf2	0.344
Spred2	0.343
Nfkb1	0.343
Acss2	0.343
1500012F01Rik	0.343
Gbp2b	0.343
Obsl1	0.342
Senp6	0.342
Renbp	0.342
Skor1	0.342
Rpl7a	0.341
Nucb1	0.34
Osbpl1a	0.34
Arl6ip5	0.339
Zfp457	0.339
Gp1bb	0.338
Cd48	0.338
PISD	0.338
Csrp1	0.338
Jsrp1	0.337
Cd47	0.337
Rpl14	0.337
Foxp1	0.337
Timp2	0.337
Eef1b2	0.336
Cpne2	0.336
Kmt2e	0.335
Ptprs	0.334
Tmco1	0.334
Fermt3	0.334
Pla2g4a	0.333
Tbc1d14	0.333
mt-Atp6	0.332
Mecom	0.332
Vwc2l	0.331
Git2	0.331
2610034B18Rik	0.331
Bcr	0.33
Zmynd11	0.33
Rpl13a	0.33
Rps14	0.328
Pnisr	0.328
Gnmt	0.328
Sfi1	0.327
Zdhhc24	0.327
Tnfrsf18	0.327
Tnrc18	0.327
Zfp664	0.327
Atf7ip	0.327
Clec11a	0.326
Tjp2	0.326
Unk	0.326
Fam189b	0.326
Tmem40	0.326
Rbms3	0.325
Dock8	0.324
Gm18291	0.324
Stat3	0.323
Fam199x	0.323
Rftn2	0.323
Trip6	0.323
Sesn3	0.321
Rps21	0.321
Klc3	0.321
Aplnr	0.32
Usp11	0.319
Mrm1	0.319
Rbms2	0.319
Zfp82	0.318
Plek	0.317
Gpr161	0.317
Glud1	0.317
Afap1l1	0.317
Lgals1	0.317
Smad5	0.317
Zxdc	0.316
Neil1	0.316
Snx10	0.315
Ago1	0.315
Tctn3	0.315
Slamf1	0.315
Pdcd4	0.315
Pold4	0.314
Socs7	0.314
Fam212a	0.314
Cobll1	0.314
Erg	0.313
Fam222a	0.313
Zbed3	0.312
Mme	0.311
Fam3c	0.31
Tmco4	0.31
AW551984	0.31
Hsd17b10	0.309
Dag1	0.309
Pdcd2	0.309
Prkcq	0.309
Gm8420	0.309
Rps13	0.308
Ifitm1	0.308
Il17ra	0.307
Utrn	0.307
Rpl18-ps1	0.306
Prkcdbp	0.306
Slit1	0.306
Crim1	0.306
Ctsk	0.305
Grb2	0.305
Samd14	0.305
Itgb3	0.305
Mlph	0.304
Pcbp3	0.304
Actg1	0.304
Dcaf8	0.304
Ppif	0.304
Bahcc1	0.304
Zfp191	0.304
Dock2	0.304
Ctf2	0.303
Bicd1	0.303
Ttc28	0.302
Tbx20	0.302
Ttc3	0.301
Rpl22	0.301
Dgkz	0.301
Rest	0.301
Tom1l2	0.301
Acp5	0.3
Spry3	0.3
Ric8	0.3
Zer1	0.3
Nckap5l	0.3
Bcl2	0.3
Map1lc3b	0.299
Ltc4s	0.299
As3mt	0.299
Med12l	0.299
Cd84	0.299
Cldn34-ps	0.298
Cbln2	0.298
Grcc10	0.298
Gm7206	0.298
Atf7	0.298
Rtn4	0.297
Ankrd16	0.297
Rapgef3	0.296
Btbd8	0.296
Dusp23	0.296
Ggcx	0.295
Myl12b	0.295
Adgrl1	0.295
H2-T22	0.295
Cnbp	0.295
Gimap9	0.295
Glns-ps1	0.295
Zfp831	0.295
Ick	0.295
Tagln2	0.294
Nr1d1	0.294
Cenpb	0.293
Gem	0.293
Commd2	0.293
Cbfb	0.293
Srgap3	0.293
Calhm2	0.292
Dhrs1	0.292
Polr3k	0.292
Lrba	0.292
Vsig10	0.292
Ywhag	0.291
Chd9	0.291
Atxn7	0.29
Hnrnph1	0.29
Zfp157	0.289
Sepw1	0.289
Gna14	0.289
Nynrin	0.289
Magi2	0.289
Pwwp2a	0.289
Casp2	0.289
R3hdm4	0.288
Map3k12	0.287
Zfp113	0.287
Akr1c13	0.287
Map7	0.287
Olfr609	0.287
Eif3h	0.287
Stat5a	0.286
Slc14a1	0.286
Ocrl	0.286
Fgf13	0.285
Pcbp4	0.285
Rhof	0.285
Ilvbl	0.285
Kmt2c	0.284
Ptov1	0.284
Gm15427	0.284
Gm10638	0.284
Rpl18a	0.284
Adipor2	0.283
Chrnb4	0.283
Hoxa7	0.283
Ccdc148	0.283
Dennd5a	0.283
Lim2	0.283
Copz2	0.283
Hlf	0.282
Fut7	0.282
Polr3gl	0.282
Mink1	0.282
Dnmt3b	0.282
Ube2d2a	0.281
Ap5z1	0.281
Crebzf	0.281
Tbc1d31	0.281
Tigd5	0.28
Tsc22d3	0.28
Cxxc5	0.28
Gng11	0.28
Tm9sf3	0.28
Ptpn18	0.28
Gm20699	0.28
Rps17	0.28
Eri3	0.279
Map3k4	0.279
Tes	0.279
Tspan14	0.279
2610002J02Rik	0.279
Rsph3b	0.279
Tns1	0.278
Cys1	0.278
Fabp5	0.278
Apaf1	0.278
Ppfibp1	0.277
Sde2	0.277
Rps29	0.277
Parp12	0.277
Rftn1	0.277
Aktip	0.277
Iqgap1	0.276
Marcksl1	0.276
Neto2	0.276
Terf2	0.275
3110062M04Rik	0.275
Uba7	0.275
Psme1	0.275
Rnh1	0.275
Yap1	0.275
Rpl28	0.275
Gm6546	0.275
Gpatch8	0.274
Mex3b	0.274
Ric8b	0.274
Fzd6	0.274
Coro1b	0.273
Prpf40b	0.273
Guca1a	0.273
Prmt2	0.273
Chd3	0.272
Prrc2c	0.272
Dgkq	0.272
Appbp2	0.271
Fkbp9	0.271
Ctcfl	0.271
Mfge8	0.271
Dynll2	0.271
Pcdhb14	0.271
Rpl13	0.27
Fam174b	0.27
Fxyd5	0.27
Dnm3	0.27
Rpl37rt	0.27
Ptger3	0.269
Slc45a4	0.269
Rab11b	0.269
Pomgnt1	0.269
Emcn	0.269
Tcf25	0.269
Khk	0.269
Fam102a	0.269
Gm11114	0.269
Sptssa	0.269
Spock2	0.268
Proser3	0.268
Serinc1	0.268
Gm14735	0.268
Fam60a	0.268
Rhoh	0.268
Bex1	0.267
Glul	0.267
Ankef1	0.267
Jam3	0.266
Ski	0.266
Zfp13	0.266
Klk8	0.266
Heg1	0.266
Neurl1b	0.266
Nrxn1	0.266
Usp40	0.265
Mzt1	0.265
Notch2	0.265
Tmem59	0.265
Stxbp1	0.265
Gm14975	0.265
Nr2e1	0.264
Ddx52	0.264
Hoxa10	0.264
Dennd1c	0.264
Plgrkt	0.264
Rps11-ps1	0.263
Rps16	0.263
Pgpep1	0.263
Trappc6a	0.263
Bin1	0.263
Stbd1	0.263
Rbmx	0.263
4930555F03Rik	0.263
Laptm4a	0.262
Taok3	0.262
Fam64a	0.262
Nedd4	0.262
Gm6368	0.262
Gm5356	0.262
Fnbp1l	0.262
Epsti1	0.261
Atp6v0a2	0.261
Tap1	0.261
Psat1	0.261
Rplp2	0.261
Ctnnbip1	0.261
Rai14	0.261
Ier3	0.26
Eml2	0.26
4933415A04Rik	0.26
Eml1	0.26
Zfp54	0.26
Cpsf1	0.26
Cstf2t	0.259
Gm7329	0.259
Ubald2	0.259
Cyp4f16	0.258
Nav1	0.258
Sdr39u1	0.258
Nek9	0.258
Arsk	0.257
Tfap4	0.257
Armc10	0.257
Smad4	0.257
Cdk17	0.257
Slc9b2	0.257
Kansl1	0.256
Xlr4c	0.256
Camk1	0.256
Cd274	0.256
Cep68	0.255
RP24-461L18.3	0.255
Ldlr	0.255
Ttc21b	0.254
Kctd3	0.254
Prkar2b	0.254
Tmem240	0.254
Lmo4	0.254
Map4k4	0.253
Gm14007	0.253
Cirbp	0.253
Clec4e	0.253
Eif2ak3	0.252
Cuzd1	0.252
Pon3	0.252
Hspb8	0.251
Ccdc112	0.251
D17H6S53E	0.251
Slit2	0.251
Myo1b	0.251
Ino80b	0.251
Gemin8	0.251
Fam198b	0.251
Lypla1	0.251
Calr3	0.25
Lrrc9	0.25
Ccdc121	0.25
Kat2a	0.25
Fhod1	0.25
Phf14	0.25
Tnni3	0.25
Rsrc1	0.249
Olfr729	0.249
RP23-183O3.1	0.249
Il10rb	0.249
Rps11	0.249
Odf3b	0.249
Vsig10l	0.249
Zfp282	0.249
Sncb	0.248
Zcchc11	0.248
Gnpda2	0.248
Prkar1a	0.248
Zbtb9	0.248
Col14a1	0.248
Rcor2	0.248
Rpl34	0.247
Kcnab2	0.247
Rpl37a	0.247
Mapk10	0.247
Ikbkb	0.247
Slc39a1	0.247
Gm2830	0.247
Anxa4	0.247
Gm13478	0.247
Skp1a	0.247
Cyb5r4	0.246
Gm8909	0.246
Sapcd1	0.246
Bcor	0.246
Cacul1	0.246
Wdpcp	0.246
Gm11914	0.246
Glb1	0.246
Gprasp1	0.245
Hhex	0.245
Ppp3r2	0.245
mt-Co2	0.245
Ncor1	0.245
Dennd6a	0.245
Gm7142	0.245
Runx1	0.245
Hic2	0.245
Ntrk2	0.245
D430041D05Rik	0.244
Krba1	0.244
Cers4	0.244
Pla2g4b	0.244
Kctd10	0.244
Sik3	0.244
Suv420h1	0.244
Btk	0.244
Slc9a3r1	0.244
Fam180a	0.243
Zzz3	0.243
Cabp4	0.243
4732471J01Rik	0.243
Gm6472	0.243
Prdx4	0.243
Ubr2	0.243
Znhit6	0.243
Pou5f2	0.243
Gp9	0.243
Ttc14	0.243
Cep89	0.242
Hk1	0.242
Gm7589	0.242
Bcl7c	0.242
Cndp2	0.242
Ift74	0.242
Best2	0.241
Zfpm1	0.241
Sulf1	0.241
Msl3l2	0.241
Itga5	0.241
Mmrn1	0.241
Rusc2	0.241
Cdh16	0.241
Trp53	0.241
Gm10123	0.241
Ociad2	0.241
Ddx19b	0.241
RP24-383C4.1	0.241
Sp6	0.24
Usp17la	0.24
Ahdc1	0.24
Rps18-ps1	0.24
Sumo3	0.24
Ppp1r35	0.24
Rsf1	0.24
Rsbn1l	0.239
Sdr42e1	0.239
Fam117a	0.239
Nat1	0.239
Snw1	0.239
Gtpbp10	0.239
Wdr72	0.239
Pcp4l1	0.238
Rps26	0.238
Oxct1	0.238
Tubd1	0.238
Pttg1ip	0.238
Aebp2	0.238
Nfya	0.238
Zfp764	0.238
Gm14931	0.238
Cabin1	0.238
Klhdc9	0.238
Gm9320	0.238
Nras	0.238
Abhd14a	0.237
Zfx	0.237
Prrt2	0.237
Gm10540	0.237
Csf2rb	0.237
Ifitm2	0.237
Trim33	0.237
Zfp949	0.237
Nkain3	0.237
Olfr389	0.237
Gltscr2	0.236
Trim35	0.236
Slc35b3	0.236
Tmem222	0.236
Gsap	0.236
Rassf3	0.236
Flot1	0.236
Gm17727	0.235
Obfc1	0.235
Tsr2	0.235
Arap3	0.235
Cacnb4	0.235
Zfyve21	0.235
Pnrc2	0.235
Rpl10a-ps1	0.234
Rabac1	0.234
Lrwd1	0.234
Acvr1b	0.234
1110037F02Rik	0.234
Add3	0.234
Tef	0.233
Chrm3	0.233
Ccdc120	0.233
Msn	0.233
Maf1	0.233
Galnt6	0.233
Gns	0.232
Pkd1l3	0.232
Tor4a	0.232
Rai1	0.232
Mettl14	0.232
Gm13552	0.232
Ndst1	0.232
Spint2	0.232
Runx2	0.232
Gna15	0.232
Gm8522	0.231
Abcc3	0.231
Cep55	0.231
Mtus2	0.231
Gm14607	0.231
Mbtps2	0.231
Ncor2	0.231
Rhobtb3	0.231
Col1a2	0.231
Tet1	0.231
Ptprc	0.231
Gm4613	0.231
Gm355	0.231
Gm13247	0.23
Fbxl19	0.23
Hsd3b2	0.23
Tuba8	0.23
Rpl17-ps8	0.23
Creb1	0.23
Clec4d	0.23
Tnip3	0.23
5430427O19Rik	0.23
Kat6a	0.23
Rpl23a-ps14	0.23
Plbd2	0.23
Tmem47	0.229
Ndn	0.229
Srrm2	0.229
Oit3	0.229
Cul7	0.229
Rfc2	0.229
Homer3	0.228
Prl8a8	0.228
Rpl26	0.228
Hint2	0.228
Dtx3	0.228
Rell2	0.228
Zfhx3	0.228
Eef2	0.228
Ube2e1	0.228
Rtfdc1	0.227
Kcnt1	0.227
Orai2	0.227
Rpl38	0.227
Aamdc	0.227
Arhgef18	0.227
Gm38356	0.227
A930004D18Rik	0.227
Gm5493	0.227
Gtf2i	0.227
Fam65b	0.227
Ltbr	0.226
Ilf3	0.226
Svil	0.226
Otos	0.226
Nlgn2	0.226
Best3	0.226
Gm21092	0.226
Ctr9	0.226
Gm38280	0.226
Rnf2	0.226
Phldb3	0.225
1810030O07Rik	0.225
Rasip1	0.225
Arl6ip1	0.225
Nap1l3	0.225
Rpl27a	0.225
Akt1	0.225
Gm16411	0.225
Olfr132	0.225
Gm12268	0.225
Gm12518	0.225
2410004B18Rik	0.225
Echdc3	0.225
Vmn2r106	0.225
Gm26914	0.225
Gm13195	0.224
Acap1	0.224
Gm6136	0.224
Lrrc4c	0.224
Setd2	0.224
Stx4a	0.224
Vmn1r52	0.224
Spaca7	0.224
Adamts15	0.224
Kng1	0.224
Pcmtd2	0.224
Sord	0.224
Anks1	0.223
Dlx1	0.223
Rbpj	0.223
Gm2308	0.223
Mlycd	0.223
Elk1	0.223
Sptbn1	0.223
Wfikkn1	0.223
Npas3	0.223
Gm6829	0.223
Socs4	0.223
Gprasp2	0.223
Gm7776	0.223
Gm28239	0.223
Ttc41	0.222
Col16a1	0.222
Dxo	0.222
Med15	0.222
Foxo1	0.222
RP24-188B2.2	0.222
Wdr63	0.222
Tle2	0.222
Fam161b	0.221
Podxl2	0.221
AI314180	0.221
Pcdhb5	0.221
Mt3	0.221
Vmn1r5	0.221
Gm6771	0.221
Gng2	0.221
Ankrd7	0.221
Cdkn2c	0.22
RP24-335I21.2	0.22
Adamts13	0.22
Ddx58	0.22
Vkorc1	0.22
Gucy1b3	0.22
Arhgap25	0.22
Cnpy4	0.22
Itm2c	0.219
2810403A07Rik	0.219
Pip5k1c	0.219
Mndal	0.219
Htr2a	0.219
Gm9795	0.219
Itgal	0.219
Rnase6	0.219
Ajuba	0.219
Gbas	0.219
Akr1b3	0.219
1700021K19Rik	0.218
Ccdc94	0.218
Mro	0.218
Qrfp	0.218
Wdfy3	0.218
Uvssa	0.218
Olfr961	0.218
Copg1	0.218
Lrrc3	0.218
Mfap3	0.218
Zbtb12	0.218
Tmem201	0.218
Ldlrad4	0.217
Mapk14	0.217
Panx3	0.217
Ebpl	0.217
Ddit4l	0.217
Lrig3	0.217
Rpl32	0.217
Smc5	0.217
2010012O05Rik	0.217
Zfp580	0.217
Il6	0.217
C1ql2	0.217
Sytl3	0.217
Pdgfb	0.216
Gm13038	0.216
Gm14880	0.216
Trhr2	0.216
Gm5224	0.216
2810039B14Rik	0.216
Cggbp1	0.216
Ddx17	0.216
Gm11197	0.216
Cd109	0.216
Plscr3	0.215
Fbxl8	0.215
Nomo1	0.215
Tmem219	0.215
Fam159b	0.215
Hnrnph3	0.215
Acbd6	0.215
Tmem57	0.215
Chst3	0.215
Hfe2	0.215
Zfp677	0.215
Fam168b	0.215
Gatad1	0.214
Gstk1	0.214
Tek	0.214
Rps4x	0.214
Rps13-ps6	0.214
RP23-246L14.4	0.214
P2rx3	0.214
Mfsd6	0.214
Dusp4	0.214
Rbbp6	0.214
Atxn3	0.214
Dyx1c1	0.214
Ermn	0.214
Fpr-rs3	0.214
Zdhhc9	0.214
Mbd6	0.214
Nmb	0.214
Gm14867	0.213
Rxrb	0.213
Ldha	0.213
Serpina3i	0.213
Gm16210	0.213
Trp53bp1	0.213
Gm10300	0.213
Ift46	0.213
Trip10	0.213
Pnrc1	0.212
Cers2	0.212
Cnot4	0.212
Klhl6	0.212
Gm15382	0.212
Pkd1	0.212
Gigyf2	0.212
Pik3cd	0.212
Olig2	0.212
Cage1	0.212
Cib3	0.212
Zbtb33	0.211
2410089E03Rik	0.211
Ltbp3	0.211
Vmn2r95	0.211
Gm12302	0.211
Fam49a	0.211
Pdp2	0.211
Gm7593	0.211
Gpx2	0.211
Pde4b	0.211
B930041F14Rik	0.211
Bace2	0.211
Tbc1d22a	0.21
Mterf1a	0.21
Ly6g6f	0.21
Sash1	0.21
Brca2	0.21
